# Protein-protein interaction priors shape biologically coherent latent spaces for causally concordant cross-omic translation

**DOI:** 10.1101/2025.10.13.681970

**Authors:** David Martínez-Enguita, Thomas Hillerton, Julia Åkesson, Rebecka Jörnsten, Mika Gustafsson

## Abstract

Deep learning models routinely compress omics into low-dimensional codes, yet many equally accurate embeddings fail to reflect how cells are wired, which limits explanation and causal reasoning. We present a simple, architecture-agnostic approach to make latent spaces biologically legible: a protein-protein interaction (PPI) prior that softly steers autoencoder units to recruit genes that are proximal on the interactome while discouraging redundant reuse. Applied to large DNA methylation (∼155k) and RNAseq (∼993k) compendia and to knowledge-driven (STRING), structure-predicted (RoseTTAFold2-PPI), and union interactomes, this objective reorganizes methylation latents into compact, non-overlapping network neighborhoods without sacrificing reconstruction accuracy. The resulting units map cleanly onto biological processes such as cell-cycle control, immune signaling, proteostasis, mitochondrial metabolism, and RNA handling, with a limited, hub-enriched overlap that plausibly bridges modules. We then asked whether this structured geometry transfers downstream. Using paired TCGA cohorts spanning 23 cancers, omic translators trained on these embeddings, especially a shared-latent bidirectional model, outperformed full-matrix baselines in biologically concordant directions (methylation to transcription, genomics to methylation and transcription) and, crucially, inherited the mechanistic imprint of the upstream encoder. Analytical sensitivity mapping showed that translators fed PPI-guided embeddings preferentially learned known cancer drivers and enriched hallmark pathways, whereas accuracy-matched models trained on non-constrained embeddings did not. Thus, the prior not only regularizes but passes forward a functional coordinate system that makes subsequent predictors mechanistically aware.

By keeping biology in the loss rather than hard-wiring it into the network, our approach scales to very large cohorts, preserves flexibility for understudied genes, and yields latents that are both performant and interpretable. More broadly, it outlines a practical route to mechanism-anchored representation learning that propagates explanatory structure into downstream tasks, advancing explainable AI for multi-omic analysis and clinical decision support.
