## Supplementary_Files_all for "Protein-protein interaction priors shape biologically coherent latent spaces for causally concordant cross-omic translation": SupplFile_7_top_GO-BP_enriched_term_per_node.xlsx

### Sheet: top_GO-BP_RF2
Supplementary File 7: Top enriched Gene Ontology – Biological Process (GO-BO) term per hidden node from the 3rd hidden layer of PPI-constrained DNAm autoencoders (128-dim).
DNAm RF2-constrained autoencoder (128-dim).
GO_ID	Description	p.adjust	gene_set	score
GO:0010257	NADH dehydrogenase complex assembly	0.336323	node1	0.473243
GO:0000086	G2/M transition of mitotic cell cycle	0.327203	node2	0.485182
GO:0032781	positive regulation of ATP-dependent activity	0.140338	node3	0.852824
GO:0022618	protein-RNA complex assembly	0.478106	node4	0.320475
GO:0000491	small nucleolar ribonucleoprotein complex assembly	0.689079	node5	0.161731
GO:0140627	ubiquitin-dependent protein catabolic process via the C-end degron rule pathway	0.167451	node6	0.776113
GO:0006119	oxidative phosphorylation	0.481356	node7	0.317533
GO:1903046	meiotic cell cycle process	0.50956	node8	0.292804
GO:0010257	NADH dehydrogenase complex assembly	0.404413	node9	0.393175
GO:0006418	tRNA aminoacylation for protein translation	0.355707	node10	0.448908
GO:0016072	rRNA metabolic process	0.634741	node11	0.197403
GO:0001933	negative regulation of protein phosphorylation	0.32214	node12	0.491956
GO:0002097	tRNA wobble base modification	0.342004	node13	0.465969
GO:0090150	establishment of protein localization to membrane	0.675543	node14	0.170347
GO:0170039	proteinogenic amino acid metabolic process	0.557297	node15	0.253913
GO:0046471	phosphatidylglycerol metabolic process	0.131843	node16	0.879943
GO:0035970	peptidyl-threonine dephosphorylation	0.333333	node17	0.477122
GO:0046348	amino sugar catabolic process	0.746695	node18	0.126857
GO:0006119	oxidative phosphorylation	0.00665458	node19	2.17688
GO:0022613	ribonucleoprotein complex biogenesis	0.0440925	node20	1.35563
GO:0042254	ribosome biogenesis	0.046025	node21	1.33701
GO:0030149	sphingolipid catabolic process	0.0814487	node22	1.08912
GO:0009451	RNA modification	0.45003	node23	0.346759
GO:0006399	tRNA metabolic process	0.113216	node24	0.94609
GO:0000463	maturation of LSU-rRNA from tricistronic rRNA transcript (SSU-rRNA, 5.8S rRNA, LSU-rRNA)	0.456002	node25	0.341033
GO:0045600	positive regulation of fat cell differentiation	0.13259	node26	0.877489
GO:0019226	transmission of nerve impulse	0.153734	node27	0.813231
GO:0002371	dendritic cell cytokine production	0.699877	node28	0.154979
GO:0045059	positive thymic T cell selection	0.230443	node29	0.637437
GO:1905523	positive regulation of macrophage migration	0.665885	node30	0.176601
GO:0015701	bicarbonate transport	0.700511	node31	0.154585
GO:0007005	mitochondrion organization	0.0465148	node32	1.33241
GO:1901657	glycosyl compound metabolic process	0.599408	node33	0.222277
GO:0006595	polyamine metabolic process	0.1655	node34	0.781203
GO:0060742	epithelial cell differentiation involved in prostate gland development	0.649325	node35	0.187538
GO:0022900	electron transport chain	0.0809405	node36	1.09183
GO:0007600	sensory perception	0.621457	node37	0.206589
GO:0006706	steroid catabolic process	0.653821	node38	0.184541
GO:0046349	amino sugar biosynthetic process	0.0818108	node39	1.08719
GO:0014911	positive regulation of smooth muscle cell migration	0.580338	node40	0.236319
GO:0021884	forebrain neuron development	0.101488	node41	0.993587
GO:0034976	response to endoplasmic reticulum stress	0.147168	node42	0.832188
GO:0062012	regulation of small molecule metabolic process	0.635099	node43	0.197159
GO:0050954	sensory perception of mechanical stimulus	0.691436	node44	0.160248
GO:0006749	glutathione metabolic process	0.451763	node45	0.345089
GO:0090183	regulation of kidney development	0.664729	node46	0.177356
GO:0017004	cytochrome complex assembly	0.531405	node47	0.274574
GO:0006022	aminoglycan metabolic process	0.0685696	node48	1.16387
GO:0051881	regulation of mitochondrial membrane potential	0.687013	node49	0.163035
GO:0070525	tRNA threonylcarbamoyladenosine metabolic process	0.00247451	node50	2.60651
GO:0051382	kinetochore assembly	0.700687	node51	0.154476
GO:0021884	forebrain neuron development	0.0842992	node52	1.07418
GO:0022900	electron transport chain	0.573711	node53	0.241307
GO:0001522	pseudouridine synthesis	0.299686	node54	0.523333
GO:0006702	androgen biosynthetic process	0.648784	node55	0.1879
GO:0051764	actin crosslink formation	0.674027	node56	0.171322
GO:0051987	positive regulation of attachment of spindle microtubules to kinetochore	0.614019	node57	0.211818
GO:0050982	detection of mechanical stimulus	0.70367	node58	0.152631
GO:0007032	endosome organization	0.041713	node59	1.37973
GO:0006405	RNA export from nucleus	0.565313	node60	0.247711
GO:0019646	aerobic electron transport chain	0.00578387	node61	2.23778
GO:0090382	phagosome maturation	0.659387	node62	0.180859
GO:0006784	heme A biosynthetic process	0.0457997	node63	1.33914
GO:0009880	embryonic pattern specification	0.567652	node64	0.245918
GO:1902683	regulation of receptor localization to synapse	0.56667	node65	0.24667
GO:0016074	sno(s)RNA metabolic process	0.697076	node66	0.15672
GO:0006595	polyamine metabolic process	0.178686	node67	0.74791
GO:0009066	aspartate family amino acid metabolic process	0.444762	node68	0.351873
GO:0002181	cytoplasmic translation	0.766376	node69	0.115558
GO:0070071	proton-transporting two-sector ATPase complex assembly	0.73145	node70	0.135815
GO:1905517	macrophage migration	0.621352	node71	0.206663
GO:0006614	SRP-dependent cotranslational protein targeting to membrane	0.318636	node72	0.496706
GO:0019646	aerobic electron transport chain	0.118637	node73	0.92578
GO:0140053	mitochondrial gene expression	0.731462	node74	0.135808
GO:0006000	fructose metabolic process	0.600155	node75	0.221737
GO:0006913	nucleocytoplasmic transport	0.355732	node76	0.448877
GO:0001508	action potential	0.560151	node77	0.251695
GO:0006040	amino sugar metabolic process	0.703991	node78	0.152433
GO:0019646	aerobic electron transport chain	0.194536	node79	0.711
GO:0006289	nucleotide-excision repair	0.754851	node80	0.122139
GO:0006364	rRNA processing	0.00998967	node81	2.00045
GO:0006505	GPI anchor metabolic process	0.436804	node82	0.359713
GO:0006364	rRNA processing	0.191398	node83	0.718062
GO:0006596	polyamine biosynthetic process	0.601419	node84	0.220823
GO:0000462	maturation of SSU-rRNA from tricistronic rRNA transcript (SSU-rRNA, 5.8S rRNA, LSU-rRNA)	0.685357	node85	0.164083
GO:0009437	carnitine metabolic process	0.665429	node86	0.176898
GO:0030500	regulation of bone mineralization	0.653071	node87	0.185039
GO:2000008	regulation of protein localization to cell surface	0.734593	node88	0.133953
GO:0086100	endothelin receptor signaling pathway	0.729148	node89	0.137184
GO:0045333	cellular respiration	0.299709	node90	0.5233
GO:0007009	plasma membrane organization	0.40157	node91	0.396239
GO:0032147	activation of protein kinase activity	0.621953	node92	0.206242
GO:0051953	negative regulation of amine transport	0.578973	node93	0.237341
GO:0021554	optic nerve development	0.601762	node94	0.220576
GO:0170036	import into the mitochondrion	0.341476	node95	0.46664
GO:0061081	positive regulation of myeloid leukocyte cytokine production involved in immune response	0.696701	node96	0.156954
GO:0006304	DNA modification	0.776496	node97	0.109861
GO:0060575	intestinal epithelial cell differentiation	0.482541	node98	0.316466
GO:0034587	piRNA processing	0.256731	node99	0.590522
GO:0006753	nucleoside phosphate metabolic process	0.132828	node100	0.876709
GO:0032781	positive regulation of ATP-dependent activity	0.556163	node101	0.254798
GO:0032543	mitochondrial translation	0.467825	node102	0.329916
GO:0006044	N-acetylglucosamine metabolic process	0.238607	node103	0.622317
GO:0006626	protein targeting to mitochondrion	0.0660483	node104	1.18014
GO:0140014	mitotic nuclear division	0.337012	node105	0.472355
GO:0043217	myelin maintenance	0.185086	node106	0.732627
GO:1903727	positive regulation of phospholipid metabolic process	0.59821	node107	0.223146
GO:0071243	cellular response to arsenic-containing substance	0.349581	node108	0.456453
GO:0070988	demethylation	0.7543	node109	0.122456
GO:0050919	negative chemotaxis	0.728179	node110	0.137762
GO:0006644	phospholipid metabolic process	0.713523	node111	0.146592
GO:0032781	positive regulation of ATP-dependent activity	0.187597	node112	0.726774
GO:0014850	response to muscle activity	0.72399	node113	0.140267
GO:0032509	endosome transport via multivesicular body sorting pathway	0.697269	node114	0.1566
GO:0034067	protein localization to Golgi apparatus	0.410715	node115	0.386459
GO:0002752	cell surface pattern recognition receptor signaling pathway	0.402337	node116	0.395411
GO:1902916	positive regulation of protein polyubiquitination	0.720228	node117	0.14253
GO:0070988	demethylation	0.298272	node118	0.525387
GO:0071875	adrenergic receptor signaling pathway	0.526322	node119	0.278748
GO:0061140	lung secretory cell differentiation	0.713869	node120	0.146381
GO:0006091	generation of precursor metabolites and energy	0.650236	node121	0.186929
GO:0006720	isoprenoid metabolic process	0.162947	node122	0.787953
GO:0033081	regulation of T cell differentiation in thymus	0.540028	node123	0.267584
GO:0006626	protein targeting to mitochondrion	0.032417	node124	1.48923
GO:0002407	dendritic cell chemotaxis	0.049697	node125	1.30367
GO:2000147	positive regulation of cell motility	0.341831	node126	0.466188
GO:0034067	protein localization to Golgi apparatus	0.399627	node127	0.398345
GO:0016101	diterpenoid metabolic process	0.492978	node128	0.307172

### Sheet: top_GO-BP_STRING
Supplementary File 7: Top enriched Gene Ontology – Biological Process (GO-BO) term per hidden node from the 3rd hidden layer of PPI-constrained DNAm autoencoders (128-dim).
DNAm STRING-constrained autoencoder (128-dim).
GO_ID	Description	p.adjust	gene_set	score
GO:0061136	regulation of proteasomal protein catabolic process	0.223851	node1	0.65004
GO:1903322	positive regulation of protein modification by small protein conjugation or removal	0.0430933	node2	1.36559
GO:0002181	cytoplasmic translation	0.000758647	node3	3.11996
GO:0002440	production of molecular mediator of immune response	0.00622283	node4	2.20601
GO:0002366	leukocyte activation involved in immune response	0.0123189	node5	1.90943
GO:2000379	positive regulation of reactive oxygen species metabolic process	0.0502169	node6	1.29915
GO:0097193	intrinsic apoptotic signaling pathway	0.0384367	node7	1.41525
GO:0007259	cell surface receptor signaling pathway via JAK-STAT	0.100098	node8	0.999574
GO:0006367	transcription initiation at RNA polymerase II promoter	0.00582755	node9	2.23451
GO:0097529	myeloid leukocyte migration	0.000245019	node10	3.6108
GO:0030330	DNA damage response, signal transduction by p53 class mediator	0.00134006	node11	2.87288
GO:0051054	positive regulation of DNA metabolic process	0.00260346	node12	2.58445
GO:0000819	sister chromatid segregation	0.0107545	node13	1.96841
GO:0050856	regulation of T cell receptor signaling pathway	0.0029265	node14	2.53365
GO:0034612	response to tumor necrosis factor	0.00135822	node15	2.86703
GO:0071216	cellular response to biotic stimulus	0.00402061	node16	2.39571
GO:0001878	response to yeast	0.210775	node17	0.676181
GO:0042552	myelination	0.0201668	node18	1.69536
GO:0048661	positive regulation of smooth muscle cell proliferation	0.0108333	node19	1.96524
GO:0090303	positive regulation of wound healing	0.167073	node20	0.777093
GO:0030224	monocyte differentiation	0.119194	node21	0.923745
GO:0002443	leukocyte mediated immunity	0.0579334	node22	1.23707
GO:1905168	positive regulation of double-strand break repair via homologous recombination	0.00778293	node23	2.10886
GO:0032732	positive regulation of interleukin-1 production	0.263318	node24	0.579519
GO:0002443	leukocyte mediated immunity	0.00551851	node25	2.25818
GO:0051131	chaperone-mediated protein complex assembly	0.390509	node26	0.408369
GO:0010039	response to iron ion	0.113083	node27	0.946602
GO:0002221	pattern recognition receptor signaling pathway	0.00486633	node28	2.3128
GO:0046889	positive regulation of lipid biosynthetic process	0.00974753	node29	2.01111
GO:0050900	leukocyte migration	0.0406729	node30	1.39069
GO:0031667	response to nutrient levels	0.0467016	node31	1.33067
GO:0031647	regulation of protein stability	0.0109872	node32	1.95911
GO:0048511	rhythmic process	0.0415498	node33	1.38143
GO:0022613	ribonucleoprotein complex biogenesis	9.67144e-05	node34	4.01451
GO:0050727	regulation of inflammatory response	0.0069277	node35	2.15941
GO:0034614	cellular response to reactive oxygen species	0.00167865	node36	2.77504
GO:0016233	telomere capping	0.0487269	node37	1.31223
GO:0080135	regulation of cellular response to stress	0.017901	node38	1.74712
GO:0071108	protein K48-linked deubiquitination	0.058006	node39	1.23653
GO:0032868	response to insulin	0.277354	node40	0.556966
GO:0006457	protein folding	0.0620839	node41	1.20702
GO:0001819	positive regulation of cytokine production	0.0557603	node42	1.25368
GO:0032543	mitochondrial translation	0.012485	node43	1.90361
GO:0051276	chromosome organization	0.00124533	node44	2.90472
GO:0030316	osteoclast differentiation	0.195635	node45	0.708554
GO:0140694	membraneless organelle assembly	0.00303789	node46	2.51743
GO:0022613	ribonucleoprotein complex biogenesis	0.0147438	node47	1.83139
GO:0070482	response to oxygen levels	0.0149941	node48	1.82408
GO:0019827	stem cell population maintenance	0.0986684	node49	1.00582
GO:0001819	positive regulation of cytokine production	0.000847598	node50	3.07181
GO:0045860	positive regulation of protein kinase activity	0.125864	node51	0.900098
GO:0009636	response to toxic substance	0.323978	node52	0.489485
GO:0080135	regulation of cellular response to stress	0.03056	node53	1.51485
GO:0010744	positive regulation of macrophage derived foam cell differentiation	0.030957	node54	1.50924
GO:0042254	ribosome biogenesis	4.12946e-05	node55	4.38411
GO:0050673	epithelial cell proliferation	0.115136	node56	0.938787
GO:0051084	'de novo' post-translational protein folding	0.0207605	node57	1.68276
GO:0070098	chemokine-mediated signaling pathway	0.000914788	node58	3.03868
GO:0021762	substantia nigra development	0.0191399	node59	1.71806
GO:0098813	nuclear chromosome segregation	0.0025725	node60	2.58964
GO:0022613	ribonucleoprotein complex biogenesis	0.0189314	node61	1.72282
GO:0051276	chromosome organization	0.37435	node62	0.426723
GO:0002237	response to molecule of bacterial origin	0.00686153	node63	2.16358
GO:0001952	regulation of cell-matrix adhesion	0.0656682	node64	1.18264
GO:0071280	cellular response to copper ion	0.261786	node65	0.582053
GO:0042254	ribosome biogenesis	0.00162053	node66	2.79034
GO:0051053	negative regulation of DNA metabolic process	0.000210685	node67	3.67637
GO:0022613	ribonucleoprotein complex biogenesis	0.0856774	node68	1.06713
GO:0051403	stress-activated MAPK cascade	0.00374446	node69	2.42661
GO:1990000	amyloid fibril formation	0.127655	node70	0.893961
GO:0062197	cellular response to chemical stress	0.0452579	node71	1.34431
GO:0050930	induction of positive chemotaxis	0.225114	node72	0.647598
GO:0031100	animal organ regeneration	0.00113049	node73	2.94673
GO:0071824	protein-DNA complex organization	0.0924906	node74	1.0339
GO:0043030	regulation of macrophage activation	0.0722092	node75	1.14141
GO:0019221	cytokine-mediated signaling pathway	0.00333094	node76	2.47743
GO:0051154	negative regulation of striated muscle cell differentiation	0.0116273	node77	1.93452
GO:0043525	positive regulation of neuron apoptotic process	0.00182058	node78	2.73979
GO:1901796	regulation of signal transduction by p53 class mediator	0.108431	node79	0.964846
GO:0006936	muscle contraction	0.0836111	node80	1.07774
GO:0072520	seminiferous tubule development	0.330265	node81	0.481138
GO:0002237	response to molecule of bacterial origin	0.0440692	node82	1.35586
GO:0080135	regulation of cellular response to stress	0.13379	node83	0.873576
GO:0045722	positive regulation of gluconeogenesis	0.403605	node84	0.394043
GO:0045088	regulation of innate immune response	0.0170649	node85	1.7679
GO:0071902	positive regulation of protein serine/threonine kinase activity	0.0035838	node86	2.44566
GO:0140467	integrated stress response signaling	0.00659797	node87	2.18059
GO:0042274	ribosomal small subunit biogenesis	0.0150412	node88	1.82272
GO:0071214	cellular response to abiotic stimulus	0.0318083	node89	1.49746
GO:0055090	acylglycerol homeostasis	0.0722266	node90	1.1413
GO:0009112	nucleobase metabolic process	0.0503893	node91	1.29766
GO:0006352	DNA-templated transcription initiation	0.000393282	node92	3.4053
GO:0002181	cytoplasmic translation	0.00592588	node93	2.22725
GO:0009411	response to UV	0.0347466	node94	1.45909
GO:0022613	ribonucleoprotein complex biogenesis	0.0172874	node95	1.76227
GO:0042771	intrinsic apoptotic signaling pathway in response to DNA damage by p53 class mediator	8.90341e-05	node96	4.05044
GO:0042274	ribosomal small subunit biogenesis	0.00115312	node97	2.93813
GO:0060260	regulation of transcription initiation by RNA polymerase II	0.000158852	node98	3.79901
GO:0051338	regulation of transferase activity	0.00174773	node99	2.75753
GO:0001819	positive regulation of cytokine production	0.0340356	node100	1.46807
GO:1902165	regulation of intrinsic apoptotic signaling pathway in response to DNA damage by p53 class mediator	0.0121342	node101	1.91599
GO:1902041	regulation of extrinsic apoptotic signaling pathway via death domain receptors	0.0418906	node102	1.37788
GO:0002181	cytoplasmic translation	0.00756766	node103	2.12104
GO:0035821	modulation of process of another organism	0.322782	node104	0.491091
GO:0010453	regulation of cell fate commitment	0.0483852	node105	1.31529
GO:0010608	post-transcriptional regulation of gene expression	0.0177021	node106	1.75198
GO:0045995	regulation of embryonic development	0.358958	node107	0.444956
GO:2001251	negative regulation of chromosome organization	0.0109446	node108	1.9608
GO:0032922	circadian regulation of gene expression	0.183494	node109	0.736379
GO:0090232	positive regulation of spindle checkpoint	0.00237902	node110	2.6236
GO:2000278	regulation of DNA biosynthetic process	0.0081031	node111	2.09135
GO:0050727	regulation of inflammatory response	0.000163754	node112	3.78581
GO:0031334	positive regulation of protein-containing complex assembly	0.0037083	node113	2.43083
GO:0022613	ribonucleoprotein complex biogenesis	0.0725067	node114	1.13962
GO:0019221	cytokine-mediated signaling pathway	0.0332624	node115	1.47805
GO:0007059	chromosome segregation	0.00389973	node116	2.40897
GO:0006364	rRNA processing	0.0967189	node117	1.01449
GO:0016032	viral process	0.0134928	node118	1.8699
GO:0071482	cellular response to light stimulus	0.0049165	node119	2.30834
GO:0006302	double-strand break repair	0.000323194	node120	3.49054
GO:0002181	cytoplasmic translation	0.0581384	node121	1.23554
GO:0022613	ribonucleoprotein complex biogenesis	0.0882373	node122	1.05435
GO:0007160	cell-matrix adhesion	0.0196879	node123	1.7058
GO:0022613	ribonucleoprotein complex biogenesis	0.00434239	node124	2.36227
GO:0042254	ribosome biogenesis	0.0113721	node125	1.94416
GO:0048872	homeostasis of number of cells	0.130783	node126	0.883448
GO:0006260	DNA replication	0.259973	node127	0.585071
GO:0045786	negative regulation of cell cycle	0.109189	node128	0.961821

### Sheet: top_GO-BP_Union
Supplementary File 7: Top enriched Gene Ontology – Biological Process (GO-BO) term per hidden node from the 3rd hidden layer of PPI-constrained DNAm autoencoders (128-dim).
DNAm Union-constrained autoencoder (128-dim).
GO_ID	Description	p.adjust	gene_set	score
GO:0000028	ribosomal small subunit assembly	0.374808	node69	0.426191
GO:0000723	telomere maintenance	0.0741485	node41	1.1299
GO:0000966	RNA 5'-end processing	0.793703	node90	0.100342
GO:0001892	embryonic placenta development	0.577161	node91	0.238703
GO:0002068	glandular epithelial cell development	0.576111	node10	0.239494
GO:0002082	regulation of oxidative phosphorylation	0.0143553	node110	1.84299
GO:0002181	cytoplasmic translation	0.0195986	node77	1.70777
GO:0002181	cytoplasmic translation	0.130286	node94	0.885103
GO:0002181	cytoplasmic translation	0.150221	node103	0.82327
GO:0002181	cytoplasmic translation	0.15428	node117	0.81169
GO:0002181	cytoplasmic translation	0.000205067	node119	3.6881
GO:0002183	cytoplasmic translation initiation	0.59697	node36	0.224048
GO:0002673	regulation of acute inflammatory response	0.245083	node47	0.610687
GO:0002922	positive regulation of humoral immune response	0.000211016	node88	3.67568
GO:0003081	regulation of systemic arterial blood pressure by renin-angiotensin	0.44243	node54	0.354156
GO:0006091	generation of precursor metabolites and energy	0.57841	node128	0.237764
GO:0006119	oxidative phosphorylation	0.479583	node42	0.319137
GO:0006119	oxidative phosphorylation	0.259241	node121	0.586297
GO:0006405	RNA export from nucleus	0.352405	node84	0.452957
GO:0006721	terpenoid metabolic process	0.7969	node123	0.0985959
GO:0006734	NADH metabolic process	0.590395	node78	0.228858
GO:0006874	intracellular calcium ion homeostasis	0.127037	node33	0.896069
GO:0006925	inflammatory cell apoptotic process	0.663913	node107	0.177889
GO:0007005	mitochondrion organization	0.608493	node70	0.215744
GO:0007008	outer mitochondrial membrane organization	0.0893295	node46	1.04901
GO:0007009	plasma membrane organization	0.287564	node93	0.541266
GO:0007156	homophilic cell adhesion via plasma membrane adhesion molecules	0.066358	node61	1.17811
GO:0007175	negative regulation of epidermal growth factor-activated receptor activity	0.112732	node97	0.947954
GO:0007178	cell surface receptor protein serine/threonine kinase signaling pathway	0.0518626	node100	1.28515
GO:0007187	G protein-coupled receptor signaling pathway, coupled to cyclic nucleotide second messenger	0.411025	node96	0.386132
GO:0007204	positive regulation of cytosolic calcium ion concentration	0.249788	node51	0.602428
GO:0007600	sensory perception	0.834985	node48	0.0783214
GO:0008207	C21-steroid hormone metabolic process	0.0100445	node9	1.99807
GO:0008380	RNA splicing	0.0539355	node32	1.26813
GO:0009068	aspartate family amino acid catabolic process	0.634372	node59	0.197656
GO:0009206	purine ribonucleoside triphosphate biosynthetic process	0.524075	node53	0.280607
GO:0009408	response to heat	0.356804	node22	0.44757
GO:0009410	response to xenobiotic stimulus	0.263775	node52	0.578767
GO:0009435	NAD biosynthetic process	0.352355	node26	0.453019
GO:0009583	detection of light stimulus	0.360176	node71	0.443485
GO:0010310	regulation of hydrogen peroxide metabolic process	0.398	node73	0.400117
GO:0010560	positive regulation of glycoprotein biosynthetic process	0.511353	node122	0.291279
GO:0015980	energy derivation by oxidation of organic compounds	0.512153	node65	0.290601
GO:0019530	taurine metabolic process	0.673577	node68	0.171613
GO:0019730	antimicrobial humoral response	0.267364	node7	0.572898
GO:0021517	ventral spinal cord development	0.180902	node2	0.742557
GO:0021782	glial cell development	0.183909	node43	0.735396
GO:0022613	ribonucleoprotein complex biogenesis	0.000596879	node15	3.22411
GO:0022900	electron transport chain	0.0694566	node125	1.15829
GO:0022904	respiratory electron transport chain	0.0355988	node85	1.44857
GO:0030071	regulation of mitotic metaphase/anaphase transition	0.000180104	node16	3.74448
GO:0030217	T cell differentiation	0.0776802	node76	1.10969
GO:0030239	myofibril assembly	0.0149355	node98	1.82578
GO:0030325	adrenal gland development	0.578576	node72	0.237639
GO:0030490	maturation of SSU-rRNA	0.0243646	node3	1.61324
GO:0030850	prostate gland development	0.622925	node86	0.205564
GO:0030901	midbrain development	0.593439	node112	0.226624
GO:0030968	endoplasmic reticulum unfolded protein response	0.577845	node50	0.238189
GO:0031018	endocrine pancreas development	0.482339	node17	0.316648
GO:0031340	positive regulation of vesicle fusion	0.493099	node56	0.307066
GO:0031401	positive regulation of protein modification process	0.0695303	node63	1.15783
GO:0032204	regulation of telomere maintenance	0.109586	node82	0.960245
GO:0032722	positive regulation of chemokine production	0.661584	node99	0.179415
GO:0032757	positive regulation of interleukin-8 production	0.413096	node20	0.383949
GO:0033108	mitochondrial respiratory chain complex assembly	0.441177	node35	0.355388
GO:0033108	mitochondrial respiratory chain complex assembly	0.0493519	node75	1.3067
GO:0033157	regulation of intracellular protein transport	0.435988	node109	0.360525
GO:0033625	positive regulation of integrin activation	0.0890734	node57	1.05025
GO:0034368	protein-lipid complex remodeling	0.0735417	node104	1.13347
GO:0034982	mitochondrial protein processing	0.740139	node38	0.130687
GO:0035036	sperm-egg recognition	0.528833	node55	0.276681
GO:0035771	interleukin-4-mediated signaling pathway	0.74682	node62	0.126784
GO:0035924	cellular response to vascular endothelial growth factor stimulus	0.195175	node39	0.709575
GO:0036498	IRE1-mediated unfolded protein response	0.0262785	node101	1.5804
GO:0038094	Fc-gamma receptor signaling pathway	0.650702	node92	0.186618
GO:0042254	ribosome biogenesis	0.140718	node81	0.851651
GO:0042254	ribosome biogenesis	0.0152028	node95	1.81808
GO:0042447	hormone catabolic process	0.144333	node66	0.840635
GO:0042742	defense response to bacterium	0.655988	node106	0.183104
GO:0042773	ATP synthesis coupled electron transport	0.566999	node40	0.246418
GO:0043414	macromolecule methylation	0.0365244	node111	1.43742
GO:0044282	small molecule catabolic process	0.75482	node127	0.122157
GO:0044319	wound healing, spreading of cells	0.636295	node30	0.196341
GO:0045059	positive thymic T cell selection	0.153383	node79	0.814223
GO:0045116	protein neddylation	0.625779	node12	0.203579
GO:0045185	maintenance of protein location	0.497805	node105	0.30294
GO:0045216	cell-cell junction organization	0.415449	node5	0.381483
GO:0045348	positive regulation of MHC class II biosynthetic process	0.00429747	node108	2.36679
GO:0045648	positive regulation of erythrocyte differentiation	0.387179	node124	0.412088
GO:0045686	negative regulation of glial cell differentiation	0.459965	node28	0.337275
GO:0045940	positive regulation of steroid metabolic process	0.519849	node115	0.284123
GO:0045947	negative regulation of translational initiation	0.461509	node8	0.33582
GO:0046148	pigment biosynthetic process	0.609064	node114	0.215337
GO:0046641	positive regulation of alpha-beta T cell proliferation	0.401973	node21	0.395803
GO:0046716	muscle cell cellular homeostasis	0.702311	node18	0.153471
GO:0046777	protein autophosphorylation	0.243172	node24	0.614086
GO:0048207	vesicle targeting, rough ER to cis-Golgi	0.402526	node13	0.395207
GO:0048872	homeostasis of number of cells	0.333152	node23	0.477357
GO:0050850	positive regulation of calcium-mediated signaling	0.521441	node25	0.282795
GO:0050850	positive regulation of calcium-mediated signaling	0.636619	node44	0.196121
GO:0050878	regulation of body fluid levels	0.636809	node34	0.195991
GO:0051057	positive regulation of small GTPase mediated signal transduction	0.64244	node83	0.192168
GO:0051604	protein maturation	0.164951	node19	0.782645
GO:0051781	positive regulation of cell division	0.639361	node1	0.194254
GO:0061140	lung secretory cell differentiation	0.664491	node31	0.177511
GO:0061140	lung secretory cell differentiation	0.0596191	node45	1.22461
GO:0070098	chemokine-mediated signaling pathway	0.583327	node27	0.234088
GO:0070098	chemokine-mediated signaling pathway	0.0927236	node49	1.03281
GO:0070098	chemokine-mediated signaling pathway	0.00759355	node102	2.11955
GO:0070374	positive regulation of ERK1 and ERK2 cascade	0.146247	node6	0.834913
GO:0070374	positive regulation of ERK1 and ERK2 cascade	0.121022	node118	0.917137
GO:0071305	cellular response to vitamin D	0.582071	node87	0.235024
GO:0072676	lymphocyte migration	0.00664631	node64	2.17742
GO:0090201	negative regulation of release of cytochrome c from mitochondria	0.394029	node29	0.404472
GO:0097529	myeloid leukocyte migration	0.0202836	node37	1.69286
GO:0098915	membrane repolarization during ventricular cardiac muscle cell action potential	0.251573	node89	0.599337
GO:0120254	olefinic compound metabolic process	0.505046	node80	0.296669
GO:0140053	mitochondrial gene expression	0.313493	node4	0.503772
GO:0140053	mitochondrial gene expression	0.230446	node60	0.637431
GO:0170041	non-proteinogenic amino acid metabolic process	0.602245	node120	0.220227
GO:1901679	nucleotide transmembrane transport	0.321426	node116	0.492919
GO:1901800	positive regulation of proteasomal protein catabolic process	0.612551	node126	0.212858
GO:1903077	negative regulation of protein localization to plasma membrane	0.646928	node113	0.189144
GO:1903241	U2-type prespliceosome assembly	0.545607	node11	0.26312
GO:1903522	regulation of blood circulation	0.596756	node74	0.224203
GO:1903900	regulation of viral life cycle	0.10275	node58	0.988217
GO:1904666	regulation of ubiquitin protein ligase activity	0.018972	node14	1.72189
GO:2000648	positive regulation of stem cell proliferation	0.274221	node67	0.561899
