## Supplementary_Files_all for "Protein-protein interaction priors shape biologically coherent latent spaces for causally concordant cross-omic translation": SupplFile_8_cross-omic_translator_performance.xlsx

### Sheet: DNAm_to_RNAseq
Supplementary File 8: Cross-omic translation performance of full-data and embedding-based (constrained/non-constrained) translator models trained on TCGA omic-paired data.
Performance of translator models (DNAm to RNAseq).
model	R2_mean	R2_sd	network	model_simple	constraint_flag	combined
fullTNN_RF2	0.506598	0.0326628	RF2	fullTNN	constraint	fullTNN_constraint
unidirTNN_noconstraint_RF2	0.539624	0.000973264	RF2	unidirTNN	noconstraint	unidirTNN_noconstraint
unidirTNN_RF2	0.537912	0.000876577	RF2	unidirTNN	constraint	unidirTNN_constraint
SLTN_noconstraint_RF2	0.543514	0.00141934	RF2	SLTN	noconstraint	SLTN_noconstraint
SLTN_RF2	0.544367	0.000866932	RF2	SLTN	constraint	SLTN_constraint
linearOLS_noconstraint_RF2	0.529084	NA	RF2	linearOLS	noconstraint	linearOLS_noconstraint
linearOLS_RF2	0.527281	NA	RF2	linearOLS	constraint	linearOLS_constraint
fullTNN_STRINGv12	0.507689	0.0142781	STRINGv12	fullTNN	constraint	fullTNN_constraint
unidirTNN_noconstraint_STRINGv12	0.541014	0.000193215	STRINGv12	unidirTNN	noconstraint	unidirTNN_noconstraint
unidirTNN_STRINGv12	0.541557	0.000362624	STRINGv12	unidirTNN	constraint	unidirTNN_constraint
SLTN_noconstraint_STRINGv12	0.546377	0.000939927	STRINGv12	SLTN	noconstraint	SLTN_noconstraint
SLTN_STRINGv12	0.547907	0.000530354	STRINGv12	SLTN	constraint	SLTN_constraint
linearOLS_noconstraint_STRINGv12	0.531774	NA	STRINGv12	linearOLS	noconstraint	linearOLS_noconstraint
linearOLS_STRINGv12	0.529758	NA	STRINGv12	linearOLS	constraint	linearOLS_constraint
fullTNN_unionSTRINGv12RF2	0.503569	0.00830955	unionSTRINGv12RF2	fullTNN	constraint	fullTNN_constraint
unidirTNN_noconstraint_unionSTRINGv12RF2	0.541727	0.000753996	unionSTRINGv12RF2	unidirTNN	noconstraint	unidirTNN_noconstraint
unidirTNN_unionSTRINGv12RF2	0.53979	0.000460263	unionSTRINGv12RF2	unidirTNN	constraint	unidirTNN_constraint
SLTN_noconstraint_unionSTRINGv12RF2	0.546479	0.00136946	unionSTRINGv12RF2	SLTN	noconstraint	SLTN_noconstraint
SLTN_unionSTRINGv12RF2	0.547009	0.000777165	unionSTRINGv12RF2	SLTN	constraint	SLTN_constraint
linearOLS_noconstraint_unionSTRINGv12RF2	0.531355	NA	unionSTRINGv12RF2	linearOLS	noconstraint	linearOLS_noconstraint
linearOLS_unionSTRINGv12RF2	0.529592	NA	unionSTRINGv12RF2	linearOLS	constraint	linearOLS_constraint

### Sheet: RNAseq_to_DNAm
Supplementary File 8: Cross-omic translation performance of full-data and embedding-based (constrained/non-constrained) translator models trained on TCGA omic-paired data.
Performance of translator models (RNAseq to DNAm).
model	R2_mean	R2_sd	network	model_simple	constraint_flag	combined
fullTNN_RF2	0.513983	0.00151757	RF2	fullTNN	constraint	fullTNN_constraint
unidirTNN_noconstraint_RF2	0.488043	0.00138917	RF2	unidirTNN	noconstraint	unidirTNN_noconstraint
unidirTNN_RF2	0.485417	0.00111582	RF2	unidirTNN	constraint	unidirTNN_constraint
SLTN_noconstraint_RF2	0.489256	0.00209852	RF2	SLTN	noconstraint	SLTN_noconstraint
SLTN_RF2	0.489674	0.0016651	RF2	SLTN	constraint	SLTN_constraint
linearOLS_noconstraint_RF2	0.471284	NA	RF2	linearOLS	noconstraint	linearOLS_noconstraint
linearOLS_RF2	0.469913	NA	RF2	linearOLS	constraint	linearOLS_constraint
fullTNN_STRINGv12	0.517178	0.00310415	STRINGv12	fullTNN	constraint	fullTNN_constraint
unidirTNN_noconstraint_STRINGv12	0.491899	0.00132368	STRINGv12	unidirTNN	noconstraint	unidirTNN_noconstraint
unidirTNN_STRINGv12	0.49351	0.00107241	STRINGv12	unidirTNN	constraint	unidirTNN_constraint
SLTN_noconstraint_STRINGv12	0.494563	0.000598715	STRINGv12	SLTN	noconstraint	SLTN_noconstraint
SLTN_STRINGv12	0.493553	0.00150312	STRINGv12	SLTN	constraint	SLTN_constraint
linearOLS_noconstraint_STRINGv12	0.474778	NA	STRINGv12	linearOLS	noconstraint	linearOLS_noconstraint
linearOLS_STRINGv12	0.475128	NA	STRINGv12	linearOLS	constraint	linearOLS_constraint
fullTNN_unionSTRINGv12RF2	0.519594	0.000894335	unionSTRINGv12RF2	fullTNN	constraint	fullTNN_constraint
unidirTNN_noconstraint_unionSTRINGv12RF2	0.493572	0.000545657	unionSTRINGv12RF2	unidirTNN	noconstraint	unidirTNN_noconstraint
unidirTNN_unionSTRINGv12RF2	0.490555	0.00229442	unionSTRINGv12RF2	unidirTNN	constraint	unidirTNN_constraint
SLTN_noconstraint_unionSTRINGv12RF2	0.49485	0.000753979	unionSTRINGv12RF2	SLTN	noconstraint	SLTN_noconstraint
SLTN_unionSTRINGv12RF2	0.493178	0.00141367	unionSTRINGv12RF2	SLTN	constraint	SLTN_constraint
linearOLS_noconstraint_unionSTRINGv12RF2	0.478709	NA	unionSTRINGv12RF2	linearOLS	noconstraint	linearOLS_noconstraint
linearOLS_unionSTRINGv12RF2	0.474806	NA	unionSTRINGv12RF2	linearOLS	constraint	linearOLS_constraint

### Sheet: SCNV_to_DNAm
Supplementary File 8: Cross-omic translation performance of full-data and embedding-based (constrained/non-constrained) translator models trained on TCGA omic-paired data.
Performance of translator models (SCNV to DNAm).
model	R2_mean	R2_sd	network	model_simple	constraint_flag	combined
fullTNN_RF2	0.217395	0.00560467	RF2	fullTNN	constraint	fullTNN_constraint
unidirTNN_noconstraint_RF2	0.220276	0.00250212	RF2	unidirTNN	noconstraint	unidirTNN_noconstraint
unidirTNN_RF2	0.210714	0.00169295	RF2	unidirTNN	constraint	unidirTNN_constraint
SLTN_noconstraint_RF2	0.249268	0.00558642	RF2	SLTN	noconstraint	SLTN_noconstraint
SLTN_RF2	0.242341	0.00657351	RF2	SLTN	constraint	SLTN_constraint
linearOLS_noconstraint_RF2	0.102792	NA	RF2	linearOLS	noconstraint	linearOLS_noconstraint
linearOLS_RF2	0.101729	NA	RF2	linearOLS	constraint	linearOLS_constraint
fullTNN_STRINGv12	0.225559	0.00551973	STRINGv12	fullTNN	constraint	fullTNN_constraint
unidirTNN_noconstraint_STRINGv12	0.218117	0.00291535	STRINGv12	unidirTNN	noconstraint	unidirTNN_noconstraint
unidirTNN_STRINGv12	0.222445	0.00223089	STRINGv12	unidirTNN	constraint	unidirTNN_constraint
SLTN_noconstraint_STRINGv12	0.25329	0.00494362	STRINGv12	SLTN	noconstraint	SLTN_noconstraint
SLTN_STRINGv12	0.254949	0.00427649	STRINGv12	SLTN	constraint	SLTN_constraint
linearOLS_noconstraint_STRINGv12	0.105988	NA	STRINGv12	linearOLS	noconstraint	linearOLS_noconstraint
linearOLS_STRINGv12	0.10124	NA	STRINGv12	linearOLS	constraint	linearOLS_constraint
fullTNN_unionSTRINGv12RF2	0.209909	0.00731297	unionSTRINGv12RF2	fullTNN	constraint	fullTNN_constraint
unidirTNN_noconstraint_unionSTRINGv12RF2	0.216993	0.0062401	unionSTRINGv12RF2	unidirTNN	noconstraint	unidirTNN_noconstraint
unidirTNN_unionSTRINGv12RF2	0.206974	0.00220054	unionSTRINGv12RF2	unidirTNN	constraint	unidirTNN_constraint
SLTN_noconstraint_unionSTRINGv12RF2	0.249488	0.00158394	unionSTRINGv12RF2	SLTN	noconstraint	SLTN_noconstraint
SLTN_unionSTRINGv12RF2	0.248551	0.00356873	unionSTRINGv12RF2	SLTN	constraint	SLTN_constraint
linearOLS_noconstraint_unionSTRINGv12RF2	0.104954	NA	unionSTRINGv12RF2	linearOLS	noconstraint	linearOLS_noconstraint
linearOLS_unionSTRINGv12RF2	0.100258	NA	unionSTRINGv12RF2	linearOLS	constraint	linearOLS_constraint

### Sheet: DNAm_to_SCNV
Supplementary File 8: Cross-omic translation performance of full-data and embedding-based (constrained/non-constrained) translator models trained on TCGA omic-paired data.
Performance of translator models (DNAm to SCNV).
model	R2_mean	R2_sd	network	model_simple	constraint_flag	combined
fullTNN_RF2	0.346667	0.0327307	RF2	fullTNN	constraint	fullTNN_constraint
unidirTNN_noconstraint_RF2	0.24848	0.00304111	RF2	unidirTNN	noconstraint	unidirTNN_noconstraint
unidirTNN_RF2	0.24537	0.00130112	RF2	unidirTNN	constraint	unidirTNN_constraint
SLTN_noconstraint_RF2	0.258501	0.00318942	RF2	SLTN	noconstraint	SLTN_noconstraint
SLTN_RF2	0.251337	0.00236762	RF2	SLTN	constraint	SLTN_constraint
linearOLS_noconstraint_RF2	0.233599	NA	RF2	linearOLS	noconstraint	linearOLS_noconstraint
linearOLS_RF2	0.231546	NA	RF2	linearOLS	constraint	linearOLS_constraint
fullTNN_STRINGv12	0.35252	0.0386885	STRINGv12	fullTNN	constraint	fullTNN_constraint
unidirTNN_noconstraint_STRINGv12	0.250448	0.00224269	STRINGv12	unidirTNN	noconstraint	unidirTNN_noconstraint
unidirTNN_STRINGv12	0.23612	0.00254181	STRINGv12	unidirTNN	constraint	unidirTNN_constraint
SLTN_noconstraint_STRINGv12	0.255927	0.00179929	STRINGv12	SLTN	noconstraint	SLTN_noconstraint
SLTN_STRINGv12	0.240185	0.0037839	STRINGv12	SLTN	constraint	SLTN_constraint
linearOLS_noconstraint_STRINGv12	0.237569	NA	STRINGv12	linearOLS	noconstraint	linearOLS_noconstraint
linearOLS_STRINGv12	0.222036	NA	STRINGv12	linearOLS	constraint	linearOLS_constraint
fullTNN_unionSTRINGv12RF2	0.331845	0.0522814	unionSTRINGv12RF2	fullTNN	constraint	fullTNN_constraint
unidirTNN_noconstraint_unionSTRINGv12RF2	0.253477	0.00251615	unionSTRINGv12RF2	unidirTNN	noconstraint	unidirTNN_noconstraint
unidirTNN_unionSTRINGv12RF2	0.252799	0.000376298	unionSTRINGv12RF2	unidirTNN	constraint	unidirTNN_constraint
SLTN_noconstraint_unionSTRINGv12RF2	0.259652	0.00507157	unionSTRINGv12RF2	SLTN	noconstraint	SLTN_noconstraint
SLTN_unionSTRINGv12RF2	0.259994	0.00285528	unionSTRINGv12RF2	SLTN	constraint	SLTN_constraint
linearOLS_noconstraint_unionSTRINGv12RF2	0.23915	NA	unionSTRINGv12RF2	linearOLS	noconstraint	linearOLS_noconstraint
linearOLS_unionSTRINGv12RF2	0.238167	NA	unionSTRINGv12RF2	linearOLS	constraint	linearOLS_constraint

### Sheet: SCNV_to_RNAseq
Supplementary File 8: Cross-omic translation performance of full-data and embedding-based (constrained/non-constrained) translator models trained on TCGA omic-paired data.
Performance of translator models (SCNV to RNAseq).
model	R2_mean	R2_sd	network	model_simple	constraint_flag	combined
fullTNN_RF2	0.275668	0.00862955	RF2	fullTNN	constraint	fullTNN_constraint
unidirTNN_noconstraint_RF2	0.310338	0.000767472	RF2	unidirTNN	noconstraint	unidirTNN_noconstraint
unidirTNN_RF2	0.314132	0.000651761	RF2	unidirTNN	constraint	unidirTNN_constraint
SLTN_noconstraint_RF2	0.343159	0.00222937	RF2	SLTN	noconstraint	SLTN_noconstraint
SLTN_RF2	0.343416	0.00135606	RF2	SLTN	constraint	SLTN_constraint
linearOLS_noconstraint_RF2	0.209246	NA	RF2	linearOLS	noconstraint	linearOLS_noconstraint
linearOLS_RF2	0.208209	NA	RF2	linearOLS	constraint	linearOLS_constraint
fullTNN_STRINGv12	0.275104	0.0115716	STRINGv12	fullTNN	constraint	fullTNN_constraint
unidirTNN_noconstraint_STRINGv12	0.312074	0.00109603	STRINGv12	unidirTNN	noconstraint	unidirTNN_noconstraint
unidirTNN_STRINGv12	0.312315	0.00232147	STRINGv12	unidirTNN	constraint	unidirTNN_constraint
SLTN_noconstraint_STRINGv12	0.343634	0.0015317	STRINGv12	SLTN	noconstraint	SLTN_noconstraint
SLTN_STRINGv12	0.343434	0.0027824	STRINGv12	SLTN	constraint	SLTN_constraint
linearOLS_noconstraint_STRINGv12	0.215509	NA	STRINGv12	linearOLS	noconstraint	linearOLS_noconstraint
linearOLS_STRINGv12	0.207425	NA	STRINGv12	linearOLS	constraint	linearOLS_constraint
fullTNN_unionSTRINGv12RF2	0.277818	0.00231933	unionSTRINGv12RF2	fullTNN	constraint	fullTNN_constraint
unidirTNN_noconstraint_unionSTRINGv12RF2	0.313813	0.0019548	unionSTRINGv12RF2	unidirTNN	noconstraint	unidirTNN_noconstraint
unidirTNN_unionSTRINGv12RF2	0.308568	0.0011838	unionSTRINGv12RF2	unidirTNN	constraint	unidirTNN_constraint
SLTN_noconstraint_unionSTRINGv12RF2	0.343759	0.00177545	unionSTRINGv12RF2	SLTN	noconstraint	SLTN_noconstraint
SLTN_unionSTRINGv12RF2	0.338509	0.00148317	unionSTRINGv12RF2	SLTN	constraint	SLTN_constraint
linearOLS_noconstraint_unionSTRINGv12RF2	0.212391	NA	unionSTRINGv12RF2	linearOLS	noconstraint	linearOLS_noconstraint
linearOLS_unionSTRINGv12RF2	0.205757	NA	unionSTRINGv12RF2	linearOLS	constraint	linearOLS_constraint

### Sheet: RNAseq_to_SCNV
Supplementary File 8: Cross-omic translation performance of full-data and embedding-based (constrained/non-constrained) translator models trained on TCGA omic-paired data.
Performance of translator models (RNAseq to SCNV).
model	R2_mean	R2_sd	network	model_simple	constraint_flag	combined
fullTNN_RF2	0.596304	0.00424826	RF2	fullTNN	constraint	fullTNN_constraint
unidirTNN_noconstraint_RF2	0.491909	0.00140596	RF2	unidirTNN	noconstraint	unidirTNN_noconstraint
unidirTNN_RF2	0.507622	0.00210509	RF2	unidirTNN	constraint	unidirTNN_constraint
SLTN_noconstraint_RF2	0.491115	0.00164536	RF2	SLTN	noconstraint	SLTN_noconstraint
SLTN_RF2	0.509502	0.00261023	RF2	SLTN	constraint	SLTN_constraint
linearOLS_noconstraint_RF2	0.477766	NA	RF2	linearOLS	noconstraint	linearOLS_noconstraint
linearOLS_RF2	0.493881	NA	RF2	linearOLS	constraint	linearOLS_constraint
fullTNN_STRINGv12	0.593301	0.0090825	STRINGv12	fullTNN	constraint	fullTNN_constraint
unidirTNN_noconstraint_STRINGv12	0.517357	0.00129559	STRINGv12	unidirTNN	noconstraint	unidirTNN_noconstraint
unidirTNN_STRINGv12	0.504308	0.0022948	STRINGv12	unidirTNN	constraint	unidirTNN_constraint
SLTN_noconstraint_STRINGv12	0.515303	0.00213811	STRINGv12	SLTN	noconstraint	SLTN_noconstraint
SLTN_STRINGv12	0.503234	0.00251885	STRINGv12	SLTN	constraint	SLTN_constraint
linearOLS_noconstraint_STRINGv12	0.502088	NA	STRINGv12	linearOLS	noconstraint	linearOLS_noconstraint
linearOLS_STRINGv12	0.49006	NA	STRINGv12	linearOLS	constraint	linearOLS_constraint
fullTNN_unionSTRINGv12RF2	0.595956	0.00331205	unionSTRINGv12RF2	fullTNN	constraint	fullTNN_constraint
unidirTNN_noconstraint_unionSTRINGv12RF2	0.499861	0.00230818	unionSTRINGv12RF2	unidirTNN	noconstraint	unidirTNN_noconstraint
unidirTNN_unionSTRINGv12RF2	0.502003	0.00100523	unionSTRINGv12RF2	unidirTNN	constraint	unidirTNN_constraint
SLTN_noconstraint_unionSTRINGv12RF2	0.4989	0.00362783	unionSTRINGv12RF2	SLTN	noconstraint	SLTN_noconstraint
SLTN_unionSTRINGv12RF2	0.497501	0.00181389	unionSTRINGv12RF2	SLTN	constraint	SLTN_constraint
linearOLS_noconstraint_unionSTRINGv12RF2	0.48906	NA	unionSTRINGv12RF2	linearOLS	noconstraint	linearOLS_noconstraint
linearOLS_unionSTRINGv12RF2	0.486586	NA	unionSTRINGv12RF2	linearOLS	constraint	linearOLS_constraint

### Sheet: stats_diff_SLTN_fullTNN
Supplementary File 8: Cross-omic translation performance of full-data and embedding-based (constrained/non-constrained) translator models trained on TCGA omic-paired data.
Significance of the difference between SLTN and fullTNN translator model performance via OLS regression inference.
model_A	model_B	translation	estimate_A-B	pval	95%_CI	signif_level
fullTNN	SLTN_GSEWAS_union	M2T	-0.040868	0.0046415	-0.05787241 -0.02386286	**
fullTNN	SLTN_GSEWAS_noconstraint_union	M2T	-0.040279	0.0050564	-0.05754425 -0.02301309	**
SLTN_GSEWAS_union	SLTN_GSEWAS_noconstraint_union	M2T	0.000589	0.5619	-0.002293182 0.003470857	ns
fullTNN	SLTN_GSEWAS_union	T2M	0.01046	0.0006361	0.008248687 0.01267061	***
fullTNN	SLTN_GSEWAS_noconstraint_union	T2M	0.007828	0.0028757	0.00506645 0.01058907	**
SLTN_GSEWAS_union	SLTN_GSEWAS_noconstraint_union	T2M	-0.002632	0.0027216	-0.003542944 -0.001720831	**
fullTNN	SLTN_TCGAEWAS_union	M2T	-0.038357	0.0040707	-0.05360768 -0.02310576	**
fullTNN	SLTN_TCGAEWAS_noconstraint_union	M2T	-0.040713	0.0026838	-0.0547384 -0.02668697	**
SLTN_TCGAEWAS_union	SLTN_TCGAEWAS_noconstraint_union	M2T	-0.002356	0.057422	-0.004850722 0.0001387918	ns
fullTNN	SLTN_TCGAEWAS_union	T2M	0.013961	0.00081497	0.01075247 0.01716873	***
fullTNN	SLTN_TCGAEWAS_noconstraint_union	T2M	0.011015	0.00216	0.007491651 0.01453776	**
SLTN_TCGAEWAS_union	SLTN_TCGAEWAS_noconstraint_union	T2M	-0.002946	0.025266	-0.005199619 -0.0006921772	*
fullTNN	SLTN_TCGAEWAS_union	G2T	-0.057665	7.5277e-05	-0.06362505 -0.05170402	***
fullTNN	SLTN_TCGAEWAS_noconstraint_union	G2T	-0.062475	0.00028083	-0.07250791 -0.05244126	***
SLTN_TCGAEWAS_union	SLTN_TCGAEWAS_noconstraint_union	G2T	-0.00481	0.041649	-0.009277716 -0.0003423814	*
fullTNN	SLTN_TCGAEWAS_union	T2G	0.08712	1.0204e-05	0.08249869 0.091742	***
fullTNN	SLTN_TCGAEWAS_noconstraint_union	T2G	0.086336	9.799e-06	0.08062209 0.09204907	***
SLTN_TCGAEWAS_union	SLTN_TCGAEWAS_noconstraint_union	T2G	-0.000785	0.52849	-0.004298366 0.00272885	ns
fullTNN	SLTN_TCGAEWAS_union	G2M	-0.05281	0.00047141	-0.06290261 -0.04271793	***
fullTNN	SLTN_TCGAEWAS_noconstraint_union	G2M	-0.05465	0.00082811	-0.06727673 -0.04202358	***
SLTN_TCGAEWAS_union	SLTN_TCGAEWAS_noconstraint_union	G2M	-0.00184	0.30355	-0.006567003 0.002887232	ns
fullTNN	SLTN_TCGAEWAS_union	M2G	0.056741	0.10274	-0.02097016 0.1344524	ns
fullTNN	SLTN_TCGAEWAS_noconstraint_union	M2G	0.056646	0.1097	-0.0233905 0.1366827	ns
SLTN_TCGAEWAS_union	SLTN_TCGAEWAS_noconstraint_union	M2G	-9.5e-05	0.95467	-0.004993717 0.004803708	ns
