## Supplementary_Files_all for "Protein-protein interaction priors shape biologically coherent latent spaces for causally concordant cross-omic translation": SupplFile_10_SLTN_latents_enrichment_cancer_sets.xlsx

### Sheet: COSMIC
Supplementary File 10: Enrichment of top-activated genes from the latent space of Shared Latent Translator Networks (SLTN) models in cancer-driver gene sets.
Permutation test with empirical P-value based on 1e5 random permutations of model-specific background (COSMIC set).
model	omic	PPI_constraint	k_obs	Expected	Enrichment	P_value	log10P
SLTN	DNAm	noconstraint_unionSTRINGv12RF2	60	47.22	1.27	0.0317697	1.49799
SLTN	DNAm	unionSTRINGv12RF2	73	47.22	1.55	0.000169998	3.76956
SLTN	RNASeq	noconstraint_unionSTRINGv12RF2	37	47.76	0.77	0.9628	0.0164638
SLTN	RNASeq	unionSTRINGv12RF2	60	47.76	1.26	0.0380196	1.41999

### Sheet: IntOGen
Supplementary File 10: Enrichment of top-activated genes from the latent space of Shared Latent Translator Networks (SLTN) models in cancer-driver gene sets.
Permutation test with empirical P-value based on 1e5 random permutations of model-specific background (IntOGen set).
model	omic	PPI_constraint	k_obs	Expected	Enrichment	P_value	log10P
SLTN	DNAm	noconstraint_unionSTRINGv12RF2	52	39.72	1.31	0.0276597	1.55815
SLTN	DNAm	unionSTRINGv12RF2	72	39.72	1.81	9.9999e-06	5
SLTN	RNASeq	noconstraint_unionSTRINGv12RF2	24	40.18	0.6	0.99862	0.000599734
SLTN	RNASeq	unionSTRINGv12RF2	51	40.18	1.27	0.0455595	1.34142

### Sheet: NCG7.2
Supplementary File 10: Enrichment of top-activated genes from the latent space of Shared Latent Translator Networks (SLTN) models in cancer-driver gene sets.
Permutation test with empirical P-value based on 1e5 random permutations of model-specific background (COSMIC set).
model	omic	PPI_constraint	k_obs	Expected	Enrichment	P_value	log10P
SLTN	DNAm	noconstraint_unionSTRINGv12RF2	249	193.74	1.29	9.9999e-06	5
SLTN	DNAm	unionSTRINGv12RF2	248	193.74	1.28	9.9999e-06	5
SLTN	RNASeq	noconstraint_unionSTRINGv12RF2	174	194.86	0.89	0.96285	0.0164412
SLTN	RNASeq	unionSTRINGv12RF2	193	194.86	0.99	0.574394	0.24079

### Sheet: OncoKB
Supplementary File 10: Enrichment of top-activated genes from the latent space of Shared Latent Translator Networks (SLTN) models in cancer-driver gene sets.
Permutation test with empirical P-value based on 1e5 random permutations of model-specific background (COSMIC set).
model	omic	PPI_constraint	k_obs	Expected	Enrichment	P_value	log10P
SLTN	DNAm	noconstraint_unionSTRINGv12RF2	89	73.19	1.22	0.0286697	1.54258
SLTN	DNAm	unionSTRINGv12RF2	104	73.19	1.42	0.000159998	3.79588
SLTN	RNASeq	noconstraint_unionSTRINGv12RF2	65	74.03	0.88	0.884901	0.0531052
SLTN	RNASeq	unionSTRINGv12RF2	80	74.03	1.08	0.243468	0.613559

### Sheet: overlap
Supplementary File 10: Enrichment of top-activated genes from the latent space of Shared Latent Translator Networks (SLTN) models in cancer-driver gene sets.
Permutation test with empirical P-value based on 1e5 random permutations of model-specific background (COSMIC set).
model	omic	PPI_constraint	k_obs	Expected	Enrichment	P_value	log10P
SLTN	DNAm	noconstraint_unionSTRINGv12RF2	41	26.26	1.56	0.00290997	2.53611
SLTN	DNAm	unionSTRINGv12RF2	44	26.26	1.68	0.000579994	3.23658
SLTN	RNASeq	noconstraint_unionSTRINGv12RF2	18	26.57	0.68	0.97386	0.0115034
SLTN	RNASeq	unionSTRINGv12RF2	37	26.57	1.39	0.0250597	1.60102
